# In silico comparative genomics of SARS-CoV-2 to determine the source and diversity of the pathogen in Bangladesh

**DOI:** 10.1101/2020.07.20.212563

**Authors:** Tushar Ahmed Shishir, Iftekhar Bin Naser, Shah M. Faruque

## Abstract

The COVID19 pandemic caused by SARS-CoV-2 virus has severely affected most countries of the world including Bangladesh. We conducted comparative analysis of publicly available whole-genome sequences of 64 SARS-CoV-2 isolates in Bangladesh and 371 isolates from another 27 countries to predict possible transmission routes of COVID19 to Bangladesh and genomic variations among the viruses. Phylogenetic analysis indicated that the pathogen was imported in Bangladesh from multiple countries. The viruses found in the southern district of Chattogram were closely related to strains from Saudi Arabia whereas those in Dhaka were similar to that of United Kingdom and France. The 64 SARS-CoV-2 sequences from Bangladesh belonged to three clusters. Compared to the ancestral SARS-CoV-2 sequence reported from China, the isolates in Bangladesh had a total of 180 mutations in the coding region of the genome, and 110 of these were missense. Among these, 99 missense mutations (90%) were predicted to destabilize protein structures. Remarkably, a mutation that leads to an I300F change in the nsp2 protein and a mutation leading to D614G change in the spike protein were prevalent in SARS-CoV-2 genomic sequences, and might have influenced the epidemiological properties of the virus in Bangladesh.
