## Supplementary material for "In silico comparative genomics of SARS-CoV-2 to determine the source and diversity of the pathogen in Bangladesh": S3_MUTATIONS IN BANGLADESHI SEQUENCES

### Sheet: 5' UPSTREAM REGION
5_UTR
NT POS	NT REF	NT ALT	EFFECT	STRAINS
13	T	C	upstream gene variant	BS_11
43	T	C	upstream gene variant	BS_63
110	C	T	upstream gene variant	BS_57
174	G	A	upstream gene variant	BS_25
198	G	A	upstream gene variant	BS_6
199	G	A	upstream gene variant	BS_6
204	G	A	upstream gene variant	BS_6
241	C	T	upstream gene variant	BS_1,BS_12,BS_13,BS_15,BS_16,BS_17,BS_18,BS_19,BS_2,BS_20,BS_21,BS_22,BS_24,BS_25,BS_26,BS_27,BS_28,BS_29,BS_3,BS_30,BS_31,BS_32,BS_33,BS_34,BS_35,BS_36,BS_37,BS_38,BS_39,BS_4,BS_40,BS_41,BS_42,BS_43,BS_44,BS_45,BS_46,BS_47,BS_48,BS_49,BS_5,BS_50,BS_51,BS_52,BS_53,BS_54,BS_55,BS_56,BS_57,BS_58,BS_59,BS_6,BS_60,BS_61,BS_62,BS_63,BS_64,BS_7
26228	C	T	upstream gene variant	BS_58
27671	T	G	upstream gene variant	BS_2, BS_18
ORF1ab
NT POS		NT REF	NT ALT	EFFECT	AA POS	AA REF	AA ALT	ddG (kcal/mol)	EFFECT ON STABILITY	presence in representative sequences from other countries	STRAINS
280	nsp1	C	T	synonymous variant	5	Val	Val		NA	NO	BS_11
601		C	T	synonymous variant	112	Gly	Gly		NA	NO	BS_10, BS_9
627		T	A	missense variant	121	Val	Asp	-5.621	DECREASE	NO	BS_7
629		C	A	missense variant	122	Leu	Ile	-2.12	DECREASE	NO	BS_7
751		C	T	synonymous variant	162	Asn	Asn		NA	NO	BS_39, BS_42, BS_48
885	nsp2	G	T	missense variant	207	Arg	Leu	-0.395	DECREASE	NO	BS_53
1063		C	T	synonymous variant	266	Phe	Phe		NA	NO	BS_22
1163		A	T	missense variant	300	Ile	Phe	-0.756	DECREASE	NO	BS_1, BS_15, BS_16, BS_17, BS_18, BS_2, BS_20, BS_21, BS_22, BS_24, BS_25, BS_26, BS_27, BS_28, BS_29, BS_3, BS_30, BS_31, BS_32, BS_33, BS_35, BS_37, BS_38, BS_39, BS_4, BS_40, BS_41, BS_42, BS_43, BS_45, BS_46, BS_47, BS_48, BS_52, BS_53, BS_54, BS_55, BS_56, BS_57, BS_59, BS_60, BS_61, BS_64, BS_7
1288		C	T	synonymous variant	341	Cys	Cys		NA	NO	BS_58
1302		C	T	missense variant	346	Thr	Ile	-0.711	DECREASE	NO	BS_29
1480		C	T	synonymous variant	405	Ala	Ala		NA	NO	BS_63
1593		C	T	missense variant	443	Ser	Phe	-0.243	DECREASE	NO	BS_50, BS_51
1820		G	A	missense variant	519	Gly	Ser	-0.969	DECREASE	YES	BS_21
1884		C	T	missense variant	540	Ala	Val	-1.738	DECREASE	NO	BS_32
1934		A	G	missense variant	557	Asn	Asp	-1.911	DECREASE	NO	BS_31
2041		T	C	synonymous variant	592	Thr	Thr		NA	NO	BS_16, BS_17, BS_3
2048		C	T	synonymous variant	595	Leu	Leu		NA	NO	BS_58
2057		A	G	missense variant	598	Met	Val	-2.635	DECREASE	NO	BS_39, BS_42, BS_48
2243		G	A	missense variant	660	Val	Ile	-0.288	DECREASE	YES	BS_21
2246		G	A	missense variant	661	Gly	Ser	-0.531	DECREASE	YES	BS_47
2358		C	T	missense variant	698	Ala	Val	-0.272	DECREASE	NO	BS_37
2775	nsp3	A	G	missense variant	837	Lys	Arg	-0.258	DECREASE	NO	BS_24
2870		A	G	missense variant	869	Asn	Asp	-1.574	DECREASE	NO	BS_30
2940		C	T	missense variant	892	Pro	Leu	-0.658	DECREASE	NO	BS_50, BS_51
2950		T	A	synonymous variant	895	Ile	Ile		NA	NO	BS_44
3037		C	T	synonymous variant	924	Phe	Phe		NA	YES	BS_1, BS_12, BS_13, BS_15, BS_16, BS_17, BS_18, BS_19, BS_2, BS_20, BS_21, BS_22, BS_24, BS_25, BS_26, BS_27, BS_28, BS_29, BS_3, BS_30, BS_31, BS_32, BS_33, BS_34, BS_35, BS_36, BS_37, BS_38, BS_39, BS_4, BS_40, BS_41, BS_42, BS_43, BS_44, BS_45, BS_46, BS_47, BS_48, BS_49, BS_5, BS_50, BS_51, BS_52, BS_53, BS_54, BS_55, BS_56, BS_57, BS_58, BS_59, BS_6, BS_60, BS_61, BS_62, BS_63, BS_64, BS_7
3234		A	G	missense variant	990	Gln	Arg	-1.507	DECREASE	NO	BS_21
3688		C	T	synonymous variant	1141	His	His		NA	NO	BS_5
3961		C	T	synonymous variant	1232	Ile	Ile		NA	NO	BS_15, BS_24, BS_28, BS_31, BS_32, BS_43, BS_45
3987		C	T	missense variant	1241	Thr	Ile	-0.109	DECREASE	NO	BS_32
4058		C	T	missense variant	1265	Pro	Ser	-2.14		NO	BS_64
4201		G	T	missense variant	1312	Met	Ile	-0.711	DECREASE	YES	BS_19
4444		G	T	synonymous variant	1393	Val	Val		NA	NO	BS_16, BS_17, BS_18, BS_2, BS_3, BS_4
4503		A	T	missense variant	1413	Glu	Val	0.191	INCREASE	YES	BS_40, BS_46
4523		G	T	missense variant	1420	Ala	Ser	-0.684	DECREASE	NO	BS_49
4540		C	T	synonymous variant	1425	Tyr	Tyr		NA	YES	BS_40
4551		C	T	missense variant	1429	Thr	Ile	0.16	INCREASE	NO	BS_32
4754		C	T	missense variant	1497	Pro	Ser	-2.14	DECREASE	NO	BS_28
5183		C	T	missense variant	1640	Pro	Ser	-1.375	DECREASE	NO	BS_22, BS_38
5194		G	T	synonymous variant	1643	Leu	Leu		NA	NO	BS_40
5203		C	T	synonymous variant	1646	Tyr	Tyr		NA	NO	BS_44
5246		G	T	missense variant	1661	Val	Phe	-2.215	DECREASE	NO	BS_7
5338		T	C	synonymous variant	1691	Asn	Asn		NA	NO	BS_50
5339		C	T	missense variant	1692	Pro	Ser	-0.869	DECREASE	NO	BS_54
5385		C	T	missense variant	1707	Ala	Val	-0.518	DECREASE	NO	BS_7
5621		C	T	missense variant	1786	Pro	Ser	-0.694	DECREASE	YES	BS_39, BS_42, BS_48
6712		T	G	synonymous variant	2149	Val	Val		NA	NO	BS_56
6729		A	G	missense variant	2155	Asn	Ser	0.009	INCREASE	NO	BS_8
7390		C	T	synonymous variant	2375	Ala	Ala		NA	NO	BS_25
7734		T	G	missense variant	2490	Ile	Ser	-0.658	DECREASE	NO	BS_12
7756		G	T	missense variant	2497	Lys	Asn	-0.337	DECREASE	NO	BS_28
7790		G	T	missense variant	2509	Gly	Cys	0.769	INCREASE	NO	BS_7
8026		A	G	synonymous variant	2587	Ala	Ala		NA	NO	BS_30
8146		C	T	synonymous variant	2627	Asp	Asp		NA	NO	BS_55
8171		G	A	missense variant	2636	Ala	Thr	-0.285	DECREASE	NO	BS_7
8281		C	T	synonymous variant	2672	Asn	Asn		NA	NO	BS_53
8371		G	T	missense variant	2702	Gln	His	-0.68	DECREASE	YES	BS_16, BS_17, BS_18, BS_2, BS_3, BS_4
8612	nsp4	G	T	missense variant	2783	Val	Phe	-0.071	DECREASE	YES	BS_37
8782		C	T	synonymous variant	2839	Ser	Ser		NA	YES	BS_10, BS_11, BS_14, BS_8, BS_9
9022		T	C	synonymous variant	2919	Cys	Cys		NA	NO	BS_29
9761		G	T	missense variant	3166	Val	Phe	-0.201	DECREASE	NO	BS_64
9891		C	T	missense variant	3209	Ala	Val	-0.647	DECREASE	NO	BS_57
10252	nsp5	C	T	synonymous variant	3329	Phe	Phe		NA	NO	BS_44
10323		A	G	missense variant	3353	Lys	Arg	-0.13	DECREASE	NO	BS_14, BS_29, BS_35
10329		A	G	missense variant	3355	Asp	Gly	-0.95	DECREASE	NO	BS_10, BS_11, BS_8, BS_9
10456		C	T	synonymous variant	3397	Phe	Phe		NA	NO	BS_51
10755		C	T	missense variant	3497	Ala	Val	-1.635	DECREASE	NO	BS_30
10833		C	T	missense variant	3523	Ala	Val	-0.305	DECREASE	NO	BS_35
10870		G	T	synonymous variant	3535	Leu	Leu		NA	YES	BS_11
10979	nsp6	G	A	missense variant	3572	Val	Met	-0.709	DECREASE	NO	BS_18, BS_2
11083		G	T	missense variant	3606	Leu	Phe	-0.302	DECREASE	YES	BS_37, BS_47
11222		G	T	missense variant	3653	Val	Phe	-0.457	DECREASE	NO	BS_32
11719		G	A	synonymous variant	3818	Gln	Gln		NA	NO	BS_36
11780		A	G	missense variant	3839	Lys	Glu	-1.723	DECREASE	NO	BS_64
12119	nsp8	C	T	missense variant	3952	Pro	Ser	-0.555	DECREASE	NO	BS_11
12170		G	A	missense variant	3969	Ala	Thr	-0.847	DECREASE	NO	BS_31
12357		C	T	missense variant	4031	Thr	Ile	0.03	INCREASE	NO	BS_62
12369		C	T	missense variant	4035	Thr	Ile	0.046	INCREASE	NO	BS_19
12484		C	T	synonymous variant	4073	Val	Val		NA	NO	BS_8
12672		C	T	missense variant	4136	Ala	Val	-0.673	DECREASE	NO	BS_33
13201	nsp10	G	T	synonymous variant	4312	Pro	Pro		NA	NO	BS_62
13255		C	T	synonymous variant	4330	Cys	Cys		NA	NO	BS_58
13326		C	T	missense variant	4354	Thr	Ile	0.254	INCREASE	NO	BS_57
13348		G	T	synonymous variant	4361	Val	Val		NA	NO	BS_49
13617	nsp12	G	T	missense variant	4451	Lys	Asn	-1.883	DECREASE	NO	BS_20
14322		C	T	synonymous variant	4686	Tyr	Tyr		NA	NO	BS_64
14340		C	T	synonymous variant	4692	Asn	Asn		NA	NO	BS_20
14400		G	T	synonymous variant	4712	Val	Val		NA	NO	BS_63
14408		C	T	missense variant	4715	Pro	Leu	1.463	INCREASE	YES	BS_1, BS_12, BS_13, BS_15, BS_16, BS_17, BS_18, BS_19, BS_2, BS_20, BS_21, BS_22, BS_24, BS_25, BS_26, BS_27, BS_28, BS_29, BS_3, BS_30, BS_31, BS_32, BS_33, BS_34, BS_35, BS_36, BS_37, BS_38, BS_39, BS_4, BS_40, BS_41, BS_42, BS_43, BS_44, BS_45, BS_46, BS_47, BS_48, BS_49, BS_5, BS_50, BS_51, BS_52, BS_53, BS_54, BS_55, BS_56, BS_57, BS_58, BS_59, BS_6, BS_60, BS_61, BS_62, BS_63, BS_64
15089		C	T	missense variant	4942	Ala	Val	-1.987	DECREASE	NO	BS_15
15324		C	T	synonymous variant	5020	Asn	Asn		NA	YES	BS_10, BS_11, BS_5, BS_8, BS_9
15714		C	T	synonymous variant	5150	Leu	Leu		NA	NO	BS_30, BS_49
15738		C	T	synonymous variant	5158	Phe	Phe		NA	NO	BS_8
15895		C	T	synonymous variant	5211	Leu	Leu		NA	NO	BS_4
15960		C	T	synonymous variant	5232	Ala	Ala		NA	YES	BS_64
16474	nsp13	A	G	missense variant	5404	Ser	Gly	0.015	INCREASE	NO	BS_47
16708		C	T	synonymous variant	5482	Leu	Leu		NA	NO	BS_64
17019		G	T	missense variant	5585	Glu	Asp	-0.489	DECREASE	NO	BS_1
17135		C	T	missense variant	5624	Pro	Leu	-1.266	DECREASE	NO	BS_34
17518		C	T	missense variant	5752	Leu	Phe	-2.158	DECREASE	NO	BS_55
17844		A	T	synonymous variant	5860	Ser	Ser		NA	NO	BS_38
18040	nsp14	G	T	missense variant	5926	Ala	Ser	-1.882	DECREASE	NO	BS_46
18735		A	G	synonymous variant	6157	Gly	Gly		NA	NO	BS_43, BS_45
18877		C	T	synonymous variant	6205	Leu	Leu		NA	YES	BS_12, BS_13, BS_49, BS_50, BS_51, BS_62
19348		G	T	missense variant	6362	Val	Phe	-0.355	DECREASE	NO	BS_27
19414		G	A	missense variant	6384	Val	Ile	-0.265	DECREASE	NO	BS_11
19648	nsp15	G	T	missense variant	6462	Val	Leu	0.049	INCREASE	YES	BS_35
20402		C	T	missense variant	6713	Ser	Leu	-0.325	DECREASE	NO	BS_47
20438	nsp16	G	T	missense variant	6725	Ser	Ile	-0.322	DECREASE	NO	BS_19
20893		G	T	missense variant	6877	Ala	Ser	-0.82	DECREASE	NO	BS_62
Surface glycpprotein
NT POS	NT REF	NT ALT	EFFECT	AA POS	AA REF	AA ALT	ddG (kcal/mol)	EFFECT ON STABILITY	presence in representative sequences from other countries	STRAIN
21575	C	T	missense variant	5	Leu	Phe	-0.601	DECREASE	NO	BS_56
21604	G	T	missense variant	14	Gln	His	-0.492	DECREASE	NO	BS_47
21707	C	T	missense variant	49	His	Tyr	-0.446	DECREASE	YES	BS_54
21787	T	C	synonymous variant	75	Gly	Gly		NA	NO	BS_41
21789	C	T	missense variant	76	Thr	Ile	-1.308	DECREASE	NO	BS_54
21846	C	T	missense variant	95	Thr	Ile	-1.424	DECREASE	NO	BS_16,BS_17
21974	G	C	missense variant	138	Asp	His	-2.524	DECREASE	NO	BS_64
22193	A	T	missense variant	211	Asn	Tyr	-0.434	DECREASE	NO	BS_58
22444	C	T	synonymous variant	294	Asp	Asp		NA	YES	BS_12,BS_13,BS_49,BS_50,BS_51,BS_62
22468	G	T	synonymous variant	302	Thr	Thr		NA	YES	BS_10,BS_11,BS_14,BS_8,BS_9
23320	C	T	synonymous variant	586	Asp	Asp		NA	NO	BS_14
23403	A	G	missense variant	614	Asp	Gly	-0.45	DECREASE	YES	BS_1,BS_12,BS_13,BS_15,BS_16,BS_17,BS_18,BS_19,BS_2,BS_20,BS_21,BS_22,BS_24,BS_25,BS_26,BS_27,BS_28,BS_29,BS_3,BS_30,BS_31,BS_32,BS_33,BS_34,BS_35,BS_36,BS_37,BS_38,BS_39,BS_4,BS_40,BS_41,BS_42,BS_43,BS_44,BS_45,BS_46,BS_47,BS_48,BS_49,BS_5,BS_50,BS_51,BS_52,BS_53,BS_54,BS_55,BS_56,BS_57,BS_58,BS_59,BS_6,BS_60,BS_61,BS_63,BS_64,BS_7
23611	G	A	synonymous variant	683	Arg	Arg		NA	NO	BS_51
24378	C	A	missense variant	939	Ser	Tyr	-2.442	DECREASE	NO	BS_30
24872	G	T	missense variant	1104	Val	Leu	-2.088	DECREASE	NO	BS_55
24887	T	C	missense variant	1109	Phe	Leu	-0.381	DECREASE	NO	BS_3
25135	G	T	missense variant	1191	Lys	Asn	-1.097	DECREASE	NO	BS_57
ORF3a
NT POS	NT REF	NT ALT	EFFECT	AA POS	AA REF	AA ALT	ddG (kcal/mol)	EFFECT ON STABILITY	presence in representative sequences from other countries	STRAIN
25494	G	T	synonymous variant	34	Thr	Thr		NA	yes	BS_12,BS_13,BS_49,BS_50,BS_51,BS_62
25505	A	T	missense variant	38	Gln	Leu	-0.462	DECREASE	NO	BS_14
25511	C	T	missense variant	40	Ser	Leu	-0.359	DECREASE	NO	BS_12
25563	G	T	missense variant	57	Gln	His	-0.858	DECREASE	YES	BS_12,BS_13,BS_49,BS_50,BS_51,BS_56,BS_62
25593	G	T	missense variant	67	Lys	Asn	-0.489	DECREASE	NO	BS_24
25598	G	T	missense variant	69	Trp	Leu	-2.714	DECREASE	NO	BS_63
25626	C	T	synonymous variant	78	His	His		NA	NO	BS_35
25688	C	T	missense variant	99	Ala	Val	-2.809	DECREASE	YES	BS_53
25855	G	T	missense variant	155	Asp	Tyr	-1.349	DECREASE	NO	BS_38
25906	G	T	missense variant	172	Gly	Cys	-0.827	DECREASE	NO	BS_18,BS_2,BS_4
25916	C	T	missense variant	175	Thr	Ile	0.307	INCREASE	YES	BS_25
26058	C	T	synonymous variant	222	Asp	Asp		NA	NO	BS_55
26082	C	T	synonymous variant	230	Phe	Phe		NA	NO	BS_57
ENVELOP PROTEIN
	NO MUTATION
Membrane
NT POS	NT REF	NT ALT	EFFECT	AA POS	AA REF	AA ALT	ddG (kcal/mol)	EFFECT ON STABILITY	presence in representative sequences from other countries	STRAIN
26527	C	T	missense variant	2	Ala	Val	-0.781	DECREASE	YES	BS_19,BS_45
26600	C	T	synonymous variant	26	Phe	Phe		NA	NO	BS_35
26645	C	T	synonymous variant	41	Asn	Asn		NA	NO	BS_22
26663	T	C	synonymous variant	47	Tyr	Tyr		NA	NO	BS_35
26730	G	T	missense variant	70	Val	Phe	-0.415	DECREASE	YES	BS_38
26735	C	T	synonymous variant	71	Tyr	Tyr		NA	YES	BS_12,BS_13,BS_49,BS_50,BS_51,BS_62
26828	G	T	synonymous variant	102	Leu	Leu		NA	NO	BS_41
ORF6
NT POS	NT REF	NT ALT	EFFECT	AA POS	AA REF	AA ALT	ddG (kcal/mol)	EFFECT ON STABILITY	presence in representative sequences from other countries	STRAIN
27233	T	C	missense variant	11	Ile	Thr	-2.857	DECREASE	NO	BS_44
27281	G	T	missense variant	27	Trp	Leu	-1.67	DECREASE	NO	BS_12
27316	A	T	missense variant	39	Asn	Tyr	-0.228	DECREASE	NO	BS_49
ORF7a
NT POS	NT REF	NT ALT	EFFECT	AA POS	AA REF	AA ALT	ddG (kcal/mol)	EFFECT ON STABILITY	presence in representative sequences from other countries	STRAIN
27753	A	T	synonymous variant	120	Thr	Thr		NA	NO	BS_24
ORF7b
	NO MUTATION
ORF8
NT POS	NT REF	NT ALT	EFFECT	AA POS	AA REF	AA ALT	ddG (kcal/mol)	EFFECT ON STABILITY	presence in representative sequences from other countries	STRAIN
27944	C	T	synonymous variant	17	His	His		NA	NO	BS_39
28001	G	T	synonymous variant	36	Pro	Pro		NA	NO	BS_33
28087	C	T	missense variant	65	Ala	Val	-1.308	DECREASE	NO	BS_14
28089	G	T	missense variant	66	Gly	Cys	-1.493	DECREASE	NO	BS_34
28093	C	T	missense variant	67	Ser	Phe	-0.148	DECREASE	NO	BS_38
28115	C	T	synonymous variant	74	Ile	Ile		NA	NO	BS_46
28144	T	C	missense variant	84	Leu	Ser	-0.89	DECREASE	YES	BS_10,BS_11,BS_14,BS_8,BS_9
28208	T	C	synonymous variant	105	Tyr	Tyr		NA	NO	BS_54
28253	C	T	synonymous variant	120	Phe	Phe		NA	YES	BS_24
Nucleocapsid
NT POS	NT REF	NT ALT	EFFECT	AA POS	AA REF	AA ALT	ddG (kcal/mol)	EFFECT ON STABILITY	presence in representative sequences from other countries	STRAIN
28321	G	T	synonymous variant	16	Thr	Thr		NA	NO	BS_49
28690	G	A	synonymous variant	139	Leu	Leu		NA	NO	BS_59,BS_60,BS_61
28774	G	T	missense variant	167	Leu	Phe	-0.714	DECREASE	NO	BS_35
28812	G	C	missense variant	180	Ser	Thr	-0.573	DECREASE	YES	BS_63
28854	C	T	missense variant	194	Ser	Leu	-1.616	DECREASE	YES	BS_12,BS_13,BS_49,BS_50,BS_51,BS_62
28878	G	A	missense variant	202	Ser	Asn	-0.192	DECREASE	YES	BS_10,BS_11,BS_14,BS_8,BS_9
28881	G	A	missense variant	203	Arg	Lys	-3.4	DECREASE	YES	BS_1,BS_15,BS_16,BS_17,BS_18,BS_2,BS_20,BS_21,BS_22,BS_24,BS_25,BS_26,BS_27,BS_28,BS_29,BS_3,BS_30,BS_31,BS_32,BS_33,BS_34,BS_35,BS_36,BS_37,BS_38,BS_39,BS_4,BS_40,BS_41,BS_42,BS_43,BS_44,BS_45,BS_46,BS_47,BS_48,BS_52,BS_53,BS_54,BS_55,BS_56,BS_57,BS_58,BS_59,BS_60,BS_61,BS_63,BS_64,BS_7
28882	G	A	synonymous variant	203	Arg	Arg		NA	YES	BS_1,BS_15,BS_16,BS_17,BS_18,BS_2,BS_20,BS_21,BS_22,BS_24,BS_25,BS_26,BS_27,BS_28,BS_29,BS_3,BS_30,BS_31,BS_32,BS_33,BS_34,BS_35,BS_36,BS_37,BS_38,BS_39,BS_4,BS_40,BS_41,BS_42,BS_43,BS_44,BS_45,BS_46,BS_47,BS_48,BS_52,BS_53,BS_54,BS_55,BS_56,BS_57,BS_58,BS_59,BS_60,BS_61,BS_63,BS_64,BS_7
28883	G	C	missense variant	204	Gly	Arg	-4.301	DECREASE	YES	BS_1,BS_15,BS_16,BS_17,BS_18,BS_2,BS_20,BS_21,BS_22,BS_24,BS_25,BS_26,BS_27,BS_28,BS_29,BS_3,BS_30,BS_31,BS_32,BS_33,BS_34,BS_35,BS_36,BS_37,BS_38,BS_39,BS_4,BS_40,BS_41,BS_42,BS_43,BS_44,BS_45,BS_46,BS_47,BS_48,BS_52,BS_53,BS_54,BS_55,BS_56,BS_57,BS_58,BS_59,BS_60,BS_61,BS_63,BS_64,BS_7
28960	G	T	missense variant	229	Gln	His	-1.263	DECREASE	NO	BS_59,BS_60,BS_61
28961	C	T	missense variant	230	Leu	Phe	-0.617	DECREASE	YES	BS_16
29081	G	T	missense variant	270	Val	Leu	-1.071	DECREASE	NO	BS_62
29085	C	T	missense variant	271	Thr	Ile	-0.179	DECREASE	NO	BS_62
29118	C	T	missense variant	282	Thr	Ile	-1.146	DECREASE	NO	BS_63
29392	G	T	missense variant	373	Lys	Asn	-1.028	DECREASE	NO	BS_10,BS_9
29403	A	G	missense variant	377	Asp	Gly	-1.878	DECREASE	NO	BS_16,BS_17,BS_18,BS_2,BS_3,BS_4
29431	G	T	missense variant	386	Gln	His	-1.035	DECREASE	NO	BS_49
ORF10
NT POS	NT REF	NT ALT	EFFECT	AA POS	AA REF	AA ALT	ddG (kcal/mol)	EFFECT ON STABILITY	presence in representative sequences from other countries	STRAIN
29587	G	A	synonymous variant	10	Pro	Pro		NA	NO	BS_19,BS_24
29587	G	T	synonymous variant	10	Pro	Pro		NA	NO	BS_35
29614	C	T	synonymous variant	19	Cys	Cys		NA	NO	BS_62
3_UTR
NT POS	NT REF	NT ALT	EFFECT	STRAIN
29686	C	T	downstream gene variant	BS_25
29736	G	T	downstream gene variant	BS_21
29742	G	A	downstream gene variant	BS_10,BS_11,BS_14,BS_8,BS_9
29742	G	T	downstream gene variant	BS_26,
29794	G	C	downstream gene variant	BS_6
29843	G	C	downstream gene variant	BS_13
29848	T	A	downstream gene variant	BS_15,BS_16,BS_17,BS_18,BS_3,BS_4,BS_5
29849	A	C	downstream gene variant	BS_4
29850	A	C	downstream gene variant	BS_2,BS_3,BS_5
29850	A	T	downstream gene variant	BS_15,BS_16,BS_17,BS_18,BS_4
29852	A	T	downstream gene variant	BS_15,BS_16,BS_17,BS_18,BS_2,BS_4,BS_5
29853	G	A	downstream gene variant	BS_16,BS_17,BS_18,BS_4
29853	G	T	downstream gene variant	BS_2
29856	T	A	downstream gene variant	BS_14
29856	TCTTAGGAGAATGACAAAAAAAAAAAAAAAAAAAAAAAAAAAAAAAAA	C	downstream gene variant	BS_3
29856	T	G	downstream gene variant	BS_2
29858	T	A	downstream gene variant	BS_14
29880	A	C	downstream gene variant	BS_13
29880	A	G	downstream gene variant	BS_11,BS_2
BASEPAIR INSERTION & DELETION
NT POS	NT REF	NT ALT	EFFECT	GENE	STRAIN
7	G	GTTTTC	upstream gene variant	ORF1ab	BS_9
25	TAACAAA	C	upstream gene variant	ORF1ab	BS_6
34	AACCAAC	A	upstream gene variant	ORF1ab	BS_8
202	T	TG	upstream gene variant	ORF1ab	BS_6
27430	GCTACTTGTGAGCTTTATCA	G	frameshift variant	ORF7a	BS_2
27470	GTACAACAGTACTTTTAAAAGAACCTTGCTCTTCTGGAACATACGAGGGCAATTCACCATTTCATCCTCTAGCTGATAACAAATTTGCACTGACTTGCTTTAGCACTCAATTTGCTTTTGCTTGTCCTGACGGCGTAAAACACGTCTATCAGTTACGTGCCAGATCAGTTTCACCTAAACTGTTCATCAGACAAGAGGAAGT	G	conservative inframe deletion	ORF7a	BS_2, BS-18
27909	TTCTTAGGAATCATCACAACTGTAGCTGCATTTCACCAAGAATGTAGTTTACAGTCATGTACTCAACATCAACCATATGTAGTTGATGACCCGTGTCCTATTCACTTCTATTCTAAATGGTATATTAGAGTAGGAGCTAGAAAATCAGCACCTTTAATTGAATTGTGCGTGGATGAGGCTGGTTCTAAATCACCCATTCAGTACATCGATATCGGTAATTATACAGTTTCCTGTTTACCTTTTACAATTAATTGCCAGGAACCTAAATTGGGTAGTCTTGTAGTGCGTTGTTCGTTCTATGAAGACTTTTTAGAGTATCATGACGTTCGTGTTGTTTTAGATTTCA	T	disruptive inframe deletion & splice region variant	ORF8	BS_12, BS-13
27914	A	AACGAACAAACTAAAATGTCTGATAATGGACCCCAAAATCAGCGAAATGCACCCCGCATTACGTTTGGT	frameshift variant	ORF8	BS_62
29753	TCGAGTGTACAGTGAACAATGCTAGGGAGAGCTGCCTATATGGAAGAGCCCTAATGTGTAAAATTAATTTTAGTAGTGCTATCCCCATGTGATTTTAATAGCTTCTTAGGAGAATGACAAAAAAAAAAAAAAAAAAAAAAAAAAAAAAAAA	T	downstream gene variant	S	BS_23
29804	TAATGTGTAAAATTAATTTTAGTAGTGCTATCCCCATGTGATTTTAATAGCTTCTTAGGAGAATGACAAAAAAAAAAAAAAAAAAAAAAAAAAAAAAA	T	downstream gene variant	S	BS_22
29844	AT	A	downstream gene variant	S	BS_2
29847	TTAATAGCTTCTTAGGAGAATGACAAAAAAAAAAAAAAAAAAAAAAAAAAAAAAAAA	T	downstream gene variant	S	BS_6
29851	TAGCTTCTTAGGAGAATGACAAAAAAAAAAAAAAAAAAAAAAAAAAAAAAA	T	downstream gene variant	S	BS_5, BS_15
29851	T	TTA	downstream gene variant	S	BS_3
29854	CTTCTTAGGAGAATGACAAAAAAAAAAAAAAAAAAAAAAAAAAAAAAAAA	C	downstream gene variant	S	BS_4
29856	TCTTAGGAGAATGACAAAAAAAAAAAAAAAAAAAAAAAAAAAAAAAAA	C	downstream gene variant	S	BS_3
29862	GAGAATGACAAAAAAAAAAAAAAAAAAAAAAAAAAAAAAAAA	G	downstream gene variant	S	BS_20
29862	GAGAATGACAAAAAAAAAAAAAAAAAAAAA	G	downstream gene variant	S	BS_14
29864	GAATGACAAAAAAAAAAAAAAAAAAAAAAAAAAAAAAAAA	G	downstream gene variant	S	BS_37
29864	GAATGACAAAAAAAAAAAAAAAAAAAAA	G	downstream gene variant	S	BS_9
29870	CAAAAA	C	downstream gene variant	S	BS_39
29870	CAAA	C	downstream gene variant	S	BS_49
29870	CAA	C	downstream gene variant	S	BS_11
29903	A	GCCGTCGT	downstream gene variant	S	BS_9
29903	A	GCGTCGTGT	downstream gene variant	S	BS_11
